# ideal: an R/Bioconductor package for Interactive Differential Expression Analysis

**DOI:** 10.1101/2020.01.10.901652

**Authors:** Federico Marini, Jan Linke, Harald Binder

## Abstract

**Background:** RNA sequencing (RNA-seq) is an ever increasingly popular tool for transcriptome profiling. A key point to make the best use of the available data is to provide software tools that are easy to use but still provide flexibility and transparency in the adopted methods. Despite the availability of many packages focused on detecting differential expression, a method to streamline this type of bioinformatics analysis in a comprehensive, accessible, and reproducible way is lacking.

**Results:** We developed the `ideal` software package, which serves as a web application for interactive and reproducible RNA-seq analysis, while producing a wealth of visualizations to facilitate data interpretation. ideal is implemented in R using the Shiny framework, and is fully integrated with the existing core structures of the Bioconductor project. Users can perform the essential steps of the differential expression analysis workflow in an assisted way, and generate a broad spectrum of publication-ready outputs, including diagnostic and summary visualizations in each module, all the way down to functional analysis. ideal also offers the possibility to seamlessly generate a full HTML report for storing and sharing results together with code for reproducibility.

**Conclusion:** ideal is distributed as an R package in the Bioconductor project (http://bioconductor.org/packages/ideal/), and provides a solution for performing interactive and reproducible analyses of summarized RNA-seq expression data, empowering researchers with many different profiles (life scientists, clinicians, but also experienced bioinformaticians) to make the *ideal* use of the data at hand.
