## Additional File 1 – Table S1, Comparison of software for "ideal: an R/Bioconductor package for Interactive Differential Expression Analysis"

### Sheet: Software
tool_name	link_source	doi_manuscript	heatmaps_clustering_genes	pca_mds	volcano_maplot	singlegene_plot	differential_expression	pathway_analysis	id_conversion	complex_models	external_apis	input_formats	feat_sample_filtering	tx_level_analysis	report_generation	state_saving	support_bioc_formats	software_packaged	bioconductor_pkg	deploy_info	demo_available	batch_effect_correction	software_license	software_language	misc_info
3D RNA-seq	https://github.com/wyguo/ThreeDRNAseq	https://doi.org/10.1101/656686	yes	yes	yes	yes	yes	yes (plots only)		yes		matrices/tables	low expressed genes	yes	yes (Rmd)			yes (package, docker)		yes	https://ics.hutton.ac.uk/3drnaseq	yes	GPL-3.0	R	alternative splicing and isoform switch; video tutorial available
ABioTrans	https://github.com/buithuytien/ABioTrans	https://doi.org/10.1101/616300	yes	yes	yes		yes	yes				matrices/tables	low expressed genes					app		yes		no	not specified	R
ASAP	https://github.com/DeplanckeLab/ASAP	https://doi.org/10.1093/bioinformatics/btx337	yes	yes			yes	yes	yes	yes	links to ENSEMBL, amiGO	matrices/tables	low expressed genes, variable genes			yes (login required)		app			https://asap.epfl.ch	yes	GPL-3.0	R, python, Java	focus on single cell data as well; video tutorial available
DEApp	https://github.com/yan-cri/DEApp	https://doi.org/10.1186/s13029-017-0063-4		yes	yes		yes			yes		matrices/tables	low expressed genes					app			https://yanli.shinyapps.io/DEApp/	no	GPL-2.0	R
DEBrowser	https://github.com/UMMS-Biocore/debrowser	https://doi.org/10.1186/s12864-018-5362-x	yes	yes	yes	yes	yes	yes		yes		matrices/tables	low expressed genes, sample filtering		no (output from modules provided)			yes (package)	yes			yes	GPL-3.0	R	modular design
Degust	https://github.com/drpowell/degust		yes	yes	yes	yes	yes	yes (display only)		yes		matrices/tables	low expressed genes		R code			app		yes	http://degust.erc.monash.edu/degust/compare.html?code=example		GPL-3.0	JavaScript, python	video tutorial available
DEIVA	https://github.com/Hypercubed/DEIVA	https://doi.org/10.1186/s12864-016-3396-5			yes							matrices/tables						app		yes			MIT	JavaScript
DEvis	https://github.com/price0416/Devis	https://doi.org/10.1186/s12859-019-2702-z	yes	yes	yes	yes	yes		yes	yes		matrices/tables	low expressed genes					yes					LGPL-3.0	R	available on CRAN
DrEdGE	https://github.com/ptgolden/dredge	https://doi.org/10.1093/bioinformatics/btz972	yes		yes	yes	yes				HGNC, MGI, Wormmine	matrices/tables						app		yes	http://dredge.bio.unc.edu/human-neuronal-tissue, http://dredge.bio.unc.edu/mouse-embryonic-tissue/, http://dredge.bio.unc.edu/c-elegans-timecourse/		AGPL-3.0	JavaScript, R	deployment-oriented, video tutorial available, svg diagrams for expoloration
Glimma	https://github.com/Shians/Glimma	https://doi.org/10.1093/bioinformatics/btx094		yes	yes	yes						r objects			standalone html page		yes	yes (package)	yes				LGPL-3.0	R, JavaScript	easy to insert output in report-like HTML documents
IDEA	https://github.com/likelet/IDEA	https://doi.org/10.1101/360461	yes		yes	yes	yes			yes		matrices/tables			yes (Rmd)			app		yes	http://renlab.org:3838/IDEA/		MIT	R	inclusion of different DE methods
ideal	https://github.com/federicomarini/ideal		yes		yes	yes	yes	yes	yes	yes	links to NCBI, ENSEMBL, amiGO	matrices/tables, r objects	low expressed genes, sample filtering		yes(Rmd), with preview	yes	DESeqDataSet, DESeqResults, SummarizedExperiment	yes (package, conda)	yes	yes	http://shiny.imbei.uni-mainz.de:3838/ideal		MIT	R	rintrojs-based interactive tours (for learning-by-doing), extensive use case documentation
IDEAMEX	https://github.com/leticiaVega/IDEAMEX	https://doi.org/10.3389/fgene.2019.00279	yes	yes	yes	yes	yes			yes		matrices/tables	low expressed genes					server			http://www.uusmb.unam.mx/ideamex/		not specified	apache, php, R
iDEP	https://github.com/iDEP-SDSU/idep/	https://doi.org/10.1186/s12859-018-2486-6	yes	yes	yes	yes	yes	yes	yes	yes	KEGG, StringDB	matrices/tables	low expressed genes					app		yes	http://ge-lab.org/idep/		not specified	R	deployment requires large databases to be downloaded
iGeak	https://sites.google.com/view/iGEAK	https://doi.org/10.1186/s12864-019-5548-x	yes	yes	yes	yes	yes	yes		yes		matrices/tables	low expressed genes					app, standalone		yes			GPL-3.0	R, JavaScript	standalone version also includes browser
IRIS-EDA	https://github.com/btmonier/iris	https://doi.org/10.1371/journal.pcbi.1006792	yes	yes	yes		yes			yes		matrices/tables	low expressed genes					app			http://bmbl.sdstate.edu/IRIS/		GPL-3.0	R	support for preparing GEO metadata
MicroScope	https://github.com/Bohdan-Khomtchouk/Microscope	https://doi.org/10.1186/s12859-016-1260-x	yes	yes			yes	yes				matrices/tables						app			http://microscopebioinformatics.org/		GPL-3.0	R	could be used for different tabular data
pcaExplorer	https://github.com/federicomarini/pcaExplorer	https://doi.org/10.1186/s12859-019-2879-1	yes	yes		yes		yes	yes			matrices/tables, r objects	sample filtering		yes(Rmd), with preview	yes	DESeqDataSet, DESeqTransform	yes (package, conda)	yes	yes	http://shiny.imbei.uni-mainz.de:3838/pcaExplorer		MIT	R	focused on the exploratory data analysis step
PIVOT	https://github.com/qinzhu/PIVOT	https://doi.org/10.1186/s12859-017-1994-0	yes	yes	yes	yes	yes	yes	yes	yes		matrices/tables, app state	low expressed genes, sample filtering		yes(Rmd), with preview	yes		yes (package, docker)		yes			GPL-2.0	R	support for project management and single cell data
shinyNGS	https://github.com/pinin4fjords/shinyngs		yes	yes	yes	yes		yes	yes		links to ENSEMBL	serialized r object	low expressed genes, sample filtering				SummarizedExperiment	yes (package)		yes	https://pinin4fjords.shinyapps.io/shinyngs_example/		AGPL-3.0	R	focused on the post-analysis exploration
START App	https://github.com/jminnier/STARTapp	https://doi.org/10.1093/bioinformatics/btw624	yes	yes	yes	yes	yes					matrices/tables, app state	low expressed genes			yes		app		yes	https://kcvi.shinyapps.io/START/		GPL-3.0	R	custom objects used for state saving and loading
systemPipeR	https://github.com/tgirke/systemPipeR	https://doi.org/10.1186/s12859-016-1241-0					yes			yes		raw fastq data			yes (Rmd)			yes (package)	yes				Artistic-2.0	R	not directly comparable as it focuses more on the processing pipeline
TCC-GUI	https://github.com/swsoyee/TCC-GUI	https://doi.org/10.1186/s13104-019-4179-2	yes	yes	yes	yes	yes					matrices/tables	low expressed genes		yes (Rmd)			app			https://infinityloop.shinyapps.io/TCC-GUI/		MIT	R	revolving around TCC as alternative method for normalization
TRAPR	http://www.snubi.org/software/trapr	https://doi.org/10.5808/GI.2017.15.1.51	yes		yes	yes	yes					matrices/tables	low expressed genes, variable genes					yes (package)					not specified	R
ViDGER	https://github.com/btmonier/vidger	https://doi.org/10.1093/bib/bby067	yes	yes	yes	yes						r objects					yes	yes	yes				GPL-2.0	R	does not generate plots interactively
VIPER	https://bitbucket.org/cfce/viper/	https://doi.org/10.1186/s12859-018-2139-9	yes	yes	yes	yes	yes	yes		yes		raw fastq data	low expressed genes		yes			snakemake pipeline		yes		yes	GPL	python	full pipeline, based on snakemake
VisRseq	https://visrsoftware.github.io	https://doi.org/10.1186/1471-2105-16-S11-S2	yes	yes	yes	yes	yes			yes		matrices/tables	low expressed genes, sample filtering					app					not specified	R, Java	focused on the creation of apps based on the provided components; video tutorials available
WIlsON	https://github.molgen.mpg.de/loosolab/wilson-apps	https://doi.org/10.1093/bioinformatics/bty711	yes	yes	yes	yes						CLARION file	low expressed genes, sample filtering				CLARION	app, docker		yes	http://loosolab.mpi-bn.mpg.de/apps/wilson/		MIT	R	requires explicitly the CLARION format

### Sheet: Criteria
Criterium	Description
tool_name	Name of the tool/software
citation_key	Citation key from .bib related to the main manuscript
link_source	Link to the source code of the software
doi_manuscript	Link to the manuscript via doi
heatmaps_clustering_genes	Can the software generate heatmaps or clustering of genes?
pca_mds	Can the software perform PCA or MDS?
volcano_maplot	Can the software generate summary plots like MA plots or volcano plots?
singlegene_plot	Can the software create single gene plots?
differential_expression	Can the software perform Differential Expression analysis?
pathway_analysis	Can the software perform some functional enrichment analysis?
id_conversion	Can the software handle the conversion of different identifiers?
complex_models	Can the software handle complex models in Differential Expression analysis?
external_apis	Does the software link/refer/integrate automatically some external sources of information (e.g. for cross-referencing)
input_formats	Can the software handle different types of input?
feat_sample_filtering	Can the software perform filtering at the feature and sample level?
tx_level_analysis	Can the software perform transcript level analysis?
report_generation	Does the software generate some report as product of the analysis?
state_saving	Can the software save its state?
support_bioc_formats	Does the software handle standard Bioconductor classes and formats?
software_packaged	How the software is available/distributed
bioconductor_pkg	Is the software available on Bioconductor?
deploy_info	Is there sufficient info on how to deploy this tool (in a server-like mode)?
demo_available	Is a demo instance available?
batch_effect_correction	Can the software perform some type of batch correction on the data?
software_license	License (if specified)
software_language	Languages used for the implementation
misc_info	Some additional comments
note: all tools checked in Jan 2020 via awesome_bot
